# Identifying genomic markers associated with female re-mating rate in *Drosophila pseudoobscura* by replicated bulk segregant analysis

**DOI:** 10.1101/2020.04.20.049940

**Authors:** R Axel W Wiberg, Tom A R Price, Nina Wedell, Michael G Ritchie

**Author notes:** Department of Environmental Sciences, Zoological Institute, University of Basel, Vesalgasse 1, 4051 Basel, Switzerland (R Axel W Wiberg).

## Abstract

Identifying loci associated with a phenotype is a critical step in many evolutionary studies. Most methods require large sample sizes or breeding designs that can be prohibitively difficult. Here we apply a rarely used approach to identify SNP loci associated with a complex phenotype. We mate siblings from isofemale lines isolate genotypes from three wild populations. After phenotyping we perform whole genome sequencing of isofemale lines from the extremes of the phenotypic distribution of each population and identify SNPs that are consistently fixed for alternative alleles across line pairs. The focal phenotype is female remating rate in the fly *Drosophila pseudoobscura,* defined as the willingness of a female to mate with a second male after her first mating. This is an integral part of mating system evolution, sexual selection and sexual conflict, and is a quantitative polygenic trait.

About 200 SNPs are consistently fixed for alternate alleles in the three pairs of isofemale lines. We use different simulation approaches to explore how many SNPs would be expected to be fixed. We find the surprising result that we uncover *fewer* observed fixed SNPs than are expected by either simulation approach. We also complete functional analyses of these SNPs. Many lie near genes or regulatory regions known to be involved in *Drosophila* courtship and mating behaviours, and some have previously been associated with re-mating rates in Genome-Wide Association Studies. Given the small sample size, these results should be treated with caution. Nevertheless, this study suggests that even from a relatively small number of isofemale lines established from wild populations, it is possible to identify candidate loci potentially associated with a complex quantitative trait. However, further work is required to understand modelling the expected distribution of differences.
