## Supplementary material for "Identifying genomic markers associated with female re-mating rate in *Drosophila pseudoobscura* by replicated bulk segregant analysis": Analysis scripts and data: pseudo_wild_boots_p_dat.csv

N_fixed	N_snps	boot
2	1000	1
3	1000	2
2	1000	3
1	1000	4
6	1000	5
3	1000	6
5	1000	7
7	1000	8
4	1000	9
6	1000	10
7	1000	11
3	1000	12
3	1000	13
4	1000	14
3	1000	15
3	1000	16
4	1000	17
5	1000	18
0	1000	19
3	1000	20
7	1000	21
3	1000	22
5	1000	23
4	1000	24
5	1000	25
4	1000	26
5	1000	27
2	1000	28
4	1000	29
7	1000	30
3	1000	31
8	1000	32
3	1000	33
5	1000	34
5	1000	35
4	1000	36
4	1000	37
2	1000	38
4	1000	39
4	1000	40
3	1000	41
5	1000	42
3	1000	43
6	1000	44
2	1000	45
3	1000	46
3	1000	47
7	1000	48
3	1000	49
0	1000	50
8	1000	51
4	1000	52
3	1000	53
6	1000	54
6	1000	55
3	1000	56
2	1000	57
3	1000	58
3	1000	59
3	1000	60
3	1000	61
3	1000	62
4	1000	63
6	1000	64
6	1000	65
7	1000	66
5	1000	67
5	1000	68
2	1000	69
2	1000	70
8	1000	71
5	1000	72
3	1000	73
4	1000	74
3	1000	75
0	1000	76
5	1000	77
5	1000	78
1	1000	79
2	1000	80
4	1000	81
7	1000	82
4	1000	83
2	1000	84
3	1000	85
6	1000	86
4	1000	87
2	1000	88
3	1000	89
2	1000	90
5	1000	91
2	1000	92
6	1000	93
4	1000	94
3	1000	95
3	1000	96
3	1000	97
2	1000	98
2	1000	99
2	1000	100
36	10000	1
36	10000	2
37	10000	3
32	10000	4
44	10000	5
44	10000	6
48	10000	7
33	10000	8
28	10000	9
38	10000	10
40	10000	11
41	10000	12
49	10000	13
44	10000	14
33	10000	15
32	10000	16
40	10000	17
52	10000	18
33	10000	19
52	10000	20
38	10000	21
38	10000	22
46	10000	23
38	10000	24
30	10000	25
38	10000	26
40	10000	27
50	10000	28
33	10000	29
31	10000	30
34	10000	31
53	10000	32
46	10000	33
47	10000	34
30	10000	35
37	10000	36
38	10000	37
41	10000	38
49	10000	39
43	10000	40
37	10000	41
35	10000	42
47	10000	43
34	10000	44
35	10000	45
30	10000	46
34	10000	47
46	10000	48
45	10000	49
36	10000	50
41	10000	51
48	10000	52
37	10000	53
37	10000	54
30	10000	55
46	10000	56
42	10000	57
36	10000	58
41	10000	59
46	10000	60
45	10000	61
41	10000	62
33	10000	63
33	10000	64
61	10000	65
41	10000	66
47	10000	67
31	10000	68
34	10000	69
38	10000	70
37	10000	71
40	10000	72
42	10000	73
38	10000	74
38	10000	75
28	10000	76
36	10000	77
42	10000	78
40	10000	79
46	10000	80
27	10000	81
43	10000	82
32	10000	83
42	10000	84
41	10000	85
31	10000	86
46	10000	87
43	10000	88
45	10000	89
51	10000	90
38	10000	91
43	10000	92
31	10000	93
32	10000	94
31	10000	95
44	10000	96
42	10000	97
40	10000	98
37	10000	99
33	10000	100
380	1e+05	1
425	1e+05	2
417	1e+05	3
423	1e+05	4
390	1e+05	5
365	1e+05	6
359	1e+05	7
358	1e+05	8
386	1e+05	9
378	1e+05	10
422	1e+05	11
368	1e+05	12
403	1e+05	13
374	1e+05	14
386	1e+05	15
423	1e+05	16
423	1e+05	17
433	1e+05	18
405	1e+05	19
387	1e+05	20
382	1e+05	21
420	1e+05	22
386	1e+05	23
370	1e+05	24
382	1e+05	25
389	1e+05	26
438	1e+05	27
391	1e+05	28
420	1e+05	29
410	1e+05	30
403	1e+05	31
403	1e+05	32
392	1e+05	33
393	1e+05	34
417	1e+05	35
359	1e+05	36
379	1e+05	37
398	1e+05	38
392	1e+05	39
402	1e+05	40
393	1e+05	41
403	1e+05	42
382	1e+05	43
392	1e+05	44
405	1e+05	45
391	1e+05	46
398	1e+05	47
403	1e+05	48
418	1e+05	49
383	1e+05	50
376	1e+05	51
411	1e+05	52
434	1e+05	53
391	1e+05	54
446	1e+05	55
388	1e+05	56
421	1e+05	57
413	1e+05	58
403	1e+05	59
386	1e+05	60
409	1e+05	61
417	1e+05	62
411	1e+05	63
380	1e+05	64
401	1e+05	65
413	1e+05	66
412	1e+05	67
408	1e+05	68
399	1e+05	69
409	1e+05	70
430	1e+05	71
406	1e+05	72
394	1e+05	73
424	1e+05	74
397	1e+05	75
383	1e+05	76
406	1e+05	77
414	1e+05	78
407	1e+05	79
409	1e+05	80
366	1e+05	81
431	1e+05	82
418	1e+05	83
401	1e+05	84
380	1e+05	85
405	1e+05	86
379	1e+05	87
395	1e+05	88
367	1e+05	89
381	1e+05	90
392	1e+05	91
380	1e+05	92
434	1e+05	93
407	1e+05	94
422	1e+05	95
402	1e+05	96
404	1e+05	97
403	1e+05	98
383	1e+05	99
420	1e+05	100
4046	1e+06	1
3973	1e+06	2
3853	1e+06	3
3925	1e+06	4
3931	1e+06	5
3940	1e+06	6
3965	1e+06	7
3949	1e+06	8
3995	1e+06	9
4124	1e+06	10
4039	1e+06	11
4028	1e+06	12
3985	1e+06	13
4035	1e+06	14
4028	1e+06	15
3970	1e+06	16
3971	1e+06	17
4108	1e+06	18
3895	1e+06	19
3993	1e+06	20
3991	1e+06	21
3911	1e+06	22
3993	1e+06	23
3947	1e+06	24
3957	1e+06	25
3907	1e+06	26
3882	1e+06	27
3966	1e+06	28
3974	1e+06	29
3943	1e+06	30
3959	1e+06	31
4014	1e+06	32
4006	1e+06	33
3993	1e+06	34
3986	1e+06	35
4038	1e+06	36
3859	1e+06	37
4010	1e+06	38
3957	1e+06	39
3985	1e+06	40
3967	1e+06	41
3924	1e+06	42
4034	1e+06	43
3945	1e+06	44
3894	1e+06	45
4017	1e+06	46
3899	1e+06	47
4027	1e+06	48
3964	1e+06	49
3945	1e+06	50
3974	1e+06	51
3992	1e+06	52
3988	1e+06	53
4123	1e+06	54
3929	1e+06	55
3982	1e+06	56
4017	1e+06	57
4040	1e+06	58
4009	1e+06	59
4060	1e+06	60
4009	1e+06	61
3824	1e+06	62
3988	1e+06	63
4044	1e+06	64
3906	1e+06	65
4025	1e+06	66
4083	1e+06	67
4115	1e+06	68
3968	1e+06	69
3907	1e+06	70
4118	1e+06	71
4111	1e+06	72
4064	1e+06	73
3974	1e+06	74
4013	1e+06	75
3964	1e+06	76
4063	1e+06	77
3982	1e+06	78
4119	1e+06	79
3959	1e+06	80
4072	1e+06	81
3916	1e+06	82
3959	1e+06	83
4039	1e+06	84
4070	1e+06	85
3896	1e+06	86
3986	1e+06	87
4134	1e+06	88
3981	1e+06	89
3992	1e+06	90
3914	1e+06	91
3999	1e+06	92
3873	1e+06	93
4003	1e+06	94
3896	1e+06	95
3976	1e+06	96
3985	1e+06	97
3966	1e+06	98
3893	1e+06	99
4005	1e+06	100
